# Functionally annotated electrophysiological neuromarkers of healthy ageing and memory function

**DOI:** 10.1101/2023.08.26.554888

**Authors:** Tibor Auer, Robin Goldthorpe, Robert Peach, Henry Hebron, Ines R. Violante

**Affiliations:** School of Psychology, University of Surrey, Guildford, United Kingdom; Imperial College London, London, United Kingdom

**Author notes:** Corresponding author: Tibor Auer.

**Keywords:** cognitive ageing, memory, electroencephalography, connectivity, functionally annotated brain networks, pipeline

## Abstract

The unprecedented increase in life expectancy presents a unique opportunity and the necessity to explore both healthy and pathological aspects of ageing. Electroencephalography (EEG) has been widely used to identify neuromarkers of cognitive ageing due to its affordability and richness in information. However, despite the growing volume of data and methodological advancements, the abundance of contradictory and non-reproducible findings has hindered clinical translation. To address these challenges, our study introduces a comprehensive workflow expanding on previous EEG studies and investigates various static and dynamic power and connectivity estimates as potential neuromarkers of cognitive ageing in a large dataset. We also assess the robustness of our findings by testing their susceptibility to band specification. Finally, we characterise our findings using functionally annotated brain networks to improve their interpretability and multi-modal integration.

Our analysis demonstrates the effect of methodological choices on findings and that dynamic rather than static neuromarkers are not only more sensitive but also more robust. Consequently, they emerge as strong candidates for cognitive ageing neuromarkers. Moreover, we were able to replicate the most established EEG findings in cognitive ageing, such as alpha oscillation slowing, increased beta power, reduced reactivity across multiple bands, and decreased delta connectivity. Additionally, when considering individual variations in alpha band, we clarified that alpha power is characteristic of memory performance rather than ageing, highlighting its potential as a neuromarker for cognitive ageing. Finally, our approach using functionally annotated source reconstruction allowed us to provide insights into domain-specific electrophysiological mechanisms underlying memory performance and ageing.
