## Supplemental table 2 for "Functionally annotated electrophysiological neuromarkers of healthy ageing and memory function"

### Sheet: age groups
	22.5		27.5		32.5		37.5		57.5		62.5		67.5		72.5		77.5
	mean	SD	mean	SD	mean	SD	mean	SD	mean	SD	mean	SD	mean	SD	mean	SD	mean	SD
AM	0.21999	0.88583	0.29293	0.91292	0.37929	0.80426	0.50903	0	-0.13967	0.97951	-1.2907	1.1132	-0.36215	0.75531	-0.29958	0.81332	-0.26941	0.54827
EM	0.26507	0.94842	0.32691	0.82991	0.32464	0.71288	0.07943	0	-0.60074	0.79689	-1.3317	1.0607	-0.54495	0.74264	-0.61398	0.85008	-0.30616	0.14125
WM	0.86552	0.14155	0.80851	0.21383	0.73333	0.17385	1	0	0.62222	0.33555	0.64444	0.26868	0.51228	0.383	0.54872	0.35293	0.6	0.50772

### Sheet: y o
	young	older
	mean ± SD	mean ± SD
AM	0.2617 ± 0.8832	-0.5443 ± 0.9332
EM	0.2926 ± 0.8784	-0.7322 ± 0.8746
WM	0.8357 ± 0.1794	0.566 ± 0.3486
